# A structured RNA balances DEAD-box RNA helicase function in plant alternative splicing control

**DOI:** 10.64898/2026.01.23.701338

**Authors:** Rica Burgardt, Julia Bauer, Maren Reinhardt, Natalie Rupp, Christoph Engel, Sören Lukas Hellmann, Maximilian Sack, Zasha Weinberg, Andreas Wachter

## Abstract

Eukaryotic gene expression is a multi-layered process influenced by multiple factors. One of them is the secondary structure of precursor mRNAs that can impact various aspects of their processing including alternative splicing (AS). Here, we report the functional characterization of the conserved RNA structural element *DEAD* that is located in DEAD-box RNA helicase (DRH) genes from land plants and serves as a sensor for RNA helicase activity by controlling AS. In *Arabidopsis thaliana*, it is found in *DRH1* and its closest paralog, regulating usage of an alternative splice site as part of a negative feedback loop. Accordingly, opening of the structure shifts splicing towards non-coding variants, thereby balancing transcript and protein levels. Interestingly, the system is specific to DRH1 and its paralog and does not react to related helicases, which is at least partially conferred by the disordered and RGG/RG motif-containing C-terminus of DRH1. The importance of *DEAD* is underlined by the observation that releasing this attenuation mechanism causes massive changes in AS – mainly intron retention and exon skipping – and gene expression and results in a severe stress phenotype. Thus, *DEAD* provides a critical buffering mechanism to fine-tune helicase levels and their global impact on RNA structure-responsive gene expression.
