## Supplemental Data 2 for "A structured RNA balances DEAD-box RNA helicase function in plant alternative splicing control"

### Sheet: Significant DAS genes p<0.01 
target	contrast	adj.pval	maxdeltaPS	log2FC	up.down
AT1G01060	rh14-WT	0.00135505	0.161611	-0.395565	down-regulated
AT1G01060	rh14rh46-WT	2.06355e-05	0.219783	-0.731739	down-regulated
AT1G08230	X2136_5_1-WT	0.0024758	0.36038	-0.301336	down-regulated
AT1G15340	X2136_5_1-X2136_1_2	0.00160894	-0.150871	0.104286	up-regulated
AT1G34370	rh14-WT	0.00642514	0.179625	-0.025694	down-regulated
AT1G42970	rh14-WT	0.00135505	0.144315	-0.0806393	down-regulated
AT1G42970	rh46-WT	0.00548559	0.117399	-0.118666	down-regulated
AT1G47530	rh14-WT	0.00296749	0.104804	0.179418	up-regulated
AT1G47530	rh14rh46-WT	2.06355e-05	0.162363	0.231952	up-regulated
AT1G49340	rh14-WT	0.00296749	-0.233267	0.00552392	up-regulated
AT2G01100	X2136_5_1-WT	0.00651241	0.175248	-0.142703	down-regulated
AT2G26800	rh14rh46-WT	0.00660449	-0.216957	-0.101471	down-regulated
AT2G48100	rh14rh46-WT	0.00660449	0.22903	0.00599934	up-regulated
AT3G01540	X2136_5_1-WT	1.83703e-05	-0.276085	1.29923	up-regulated
AT3G15450	rh14rh46-WT	0.0025813	0.124819	1.68364	up-regulated
AT3G15450	X2136_1_2-WT	0.00879768	0.13797	1.02657	up-regulated
AT3G15450	X2136_5_1-WT	0.000946562	0.130314	2.19474	up-regulated
AT3G26510	rh14rh46-WT	0.00453708	-0.305137	-0.05554	down-regulated
AT3G54760	rh14rh46-WT	0.0025813	-0.190556	-0.0165623	down-regulated
AT3G60250	rh14rh46-WT	0.0025813	-0.178394	0.0346723	up-regulated
AT4G02540	rh14rh46-WT	0.00453708	0.227291	0.175237	up-regulated
AT4G02540	X2136_1_2-WT	0.00115109	0.301726	0.0240223	up-regulated
AT4G02540	X2136_5_1-WT	0.00179737	0.276935	0.173368	up-regulated
AT4G13670	X2136_1_2-WT	9.05654e-05	-0.167554	-0.0993279	down-regulated
AT4G13670	X2136_5_1-X2136_1_2	0.00160894	0.12272	0.14263	up-regulated
AT4G16143	rh14-WT	0.0022567	-0.172092	-0.155191	down-regulated
AT4G16143	rh14rh46-WT	2.06355e-05	-0.264108	-0.213703	down-regulated
AT4G16660	rh14rh46-WT	0.00368014	-0.141329	0.0432324	up-regulated
AT4G26520	rh14rh46-WT	0.0048521	0.489212	0.40697	up-regulated
AT4G32060	rh14-WT	0.00540851	0.198017	-0.0269792	down-regulated
AT4G32060	rh14rh46-WT	0.00247915	0.221664	-0.0935327	down-regulated
AT4G39460	rh14-WT	0.0034351	-0.144148	0.0149503	up-regulated
AT4G39460	rh46-WT	0.00548559	-0.175761	-0.0290834	down-regulated
AT4G39460	X2136_5_1-WT	0.00126187	-0.150694	0.0754707	up-regulated
AT5G05140	rh14rh46-WT	0.0048521	0.377131	-0.00482974	down-regulated
AT5G16780	X2136_5_1-WT	0.003877	0.272598	0.0682513	up-regulated
AT5G21930	rh14rh46-WT	0.00359844	-0.355353	0.0328149	up-regulated
AT5G25280	rh14rh46-WT	0.00453708	-0.349338	0.0567676	up-regulated
AT5G25280	X2136_5_1-WT	0.00278695	-0.403233	-0.0632157	down-regulated
AT5G26780	rh14-WT	5.09843e-05	-0.272466	-0.18677	down-regulated
AT5G26780	rh14rh46-WT	8.53489e-06	-0.311728	-0.0662823	down-regulated
AT5G35680	rh14rh46-WT	0.00311998	-0.101764	-0.0150826	down-regulated
AT5G49740	rh14-WT	0.00296749	0.184821	0.239523	up-regulated
AT5G49740	rh14rh46-WT	3.66184e-05	0.290036	-0.309136	down-regulated
AT5G49740	X2136_1_2-WT	9.05654e-05	0.275653	0.0231808	up-regulated
AT5G49740	X2136_5_1-WT	5.69921e-07	0.371899	0.46017	up-regulated
AT5G59780	rh14rh46-WT	0.00311998	0.249829	0.220039	up-regulated
AT5G63120	X2136_5_1-WT	0.0045983	-0.371292	-0.986195	down-regulated

### Sheet: Significant DE genes p<0.01
target	contrast	adj.pval	log2FC	up.down
AT3G01540	rh14-WT	1.49039e-09	-3.31457	down-regulated
AT2G36320	rh14-WT	3.32094e-07	-3.39946	down-regulated
AT5G35935	rh14-WT	5.15229e-05	2.55883	up-regulated
AT1G75945	rh14-WT	0.000598949	6.87356	up-regulated
AT4G27450	rh14-WT	0.00448019	1.30173	up-regulated
AT4G14690	rh14-WT	0.00543662	-1.12585	down-regulated
AT1G70290	rh46-WT	0.00028829	1.11114	up-regulated
AT5G14610	rh46-WT	0.00028829	-1.69218	down-regulated
AT3G15450	rh46-WT	0.000346026	1.2548	up-regulated
AT5G22920	rh46-WT	0.00295007	1.51186	up-regulated
AT2G20670	rh46-WT	0.00296029	1.19572	up-regulated
AT3G19680	rh46-WT	0.00296029	1.22707	up-regulated
AT2G18700	rh46-WT	0.00321207	1.06772	up-regulated
AT3G48360	rh46-WT	0.00343116	1.63631	up-regulated
AT4G27450	rh46-WT	0.00343116	1.32602	up-regulated
AT5G57560	rh46-WT	0.00390697	1.47225	up-regulated
AT5G35935	rh46-WT	0.0056708	-3.13926	down-regulated
AT4G36850	rh46-WT	0.00637156	1.12569	up-regulated
AT1G80440	rh46-WT	0.00795519	1.16362	up-regulated
AT5G56080	rh46-WT	0.00795519	-1.44117	down-regulated
AT3G01540	rh14rh46-WT	1.06974e-09	-3.40543	down-regulated
AT2G36320	rh14rh46-WT	2.17582e-07	-3.31066	down-regulated
AT1G57770	rh14rh46-WT	9.66813e-06	-1.08494	down-regulated
AT3G15450	rh14rh46-WT	9.66813e-06	1.68364	up-regulated
AT1G70290	rh14rh46-WT	3.27529e-05	1.23338	up-regulated
AT5G14610	rh14rh46-WT	4.07746e-05	-1.71423	down-regulated
AT5G22920	rh14rh46-WT	8.16117e-05	1.91098	up-regulated
AT5G24150	rh14rh46-WT	8.16117e-05	-1.01051	down-regulated
AT3G19680	rh14rh46-WT	0.00017118	1.43946	up-regulated
AT5G35935	rh14rh46-WT	0.00017118	-6.92937	down-regulated
AT2G27420	rh14rh46-WT	0.000218569	-1.00131	down-regulated
AT3G48360	rh14rh46-WT	0.00026053	1.94136	up-regulated
AT1G75945	rh14rh46-WT	0.000295822	6.51969	up-regulated
AT4G27440	rh14rh46-WT	0.00033571	1.07452	up-regulated
AT1G07400	rh14rh46-WT	0.00042053	-2.38248	down-regulated
AT5G49360	rh14rh46-WT	0.00042053	1.11504	up-regulated
AT4G27450	rh14rh46-WT	0.000523212	1.41966	up-regulated
AT5G48570	rh14rh46-WT	0.000558764	-1.04609	down-regulated
AT4G13900	rh14rh46-WT	0.000631782	-1.73752	down-regulated
AT5G57560	rh14rh46-WT	0.000689639	1.5195	up-regulated
AT2G15020	rh14rh46-WT	0.000704893	-1.16975	down-regulated
AT4G14690	rh14rh46-WT	0.000828521	-1.16984	down-regulated
AT1G80440	rh14rh46-WT	0.000863343	1.29175	up-regulated
AT3G21150	rh14rh46-WT	0.000863343	-1.20355	down-regulated
AT4G25692	rh14rh46-WT	0.000863343	-7.5628	down-regulated
AT2G29300	rh14rh46-WT	0.00112198	1.65609	up-regulated
AT2G20670	rh14rh46-WT	0.00123067	1.03942	up-regulated
AT4G36850	rh14rh46-WT	0.00133145	1.11479	up-regulated
AT5G20250	rh14rh46-WT	0.00137672	1.3549	up-regulated
AT2G15890	rh14rh46-WT	0.00143343	1.84113	up-regulated
AT4G15490	rh14rh46-WT	0.00146021	-1.05098	down-regulated
AT1G48100	rh14rh46-WT	0.00158561	-1.01171	down-regulated
AT4G15480	rh14rh46-WT	0.00218305	-1.23084	down-regulated
AT5G15960	rh14rh46-WT	0.00224163	-1.12696	down-regulated
AT5G66740	rh14rh46-WT	0.00228591	-1.1579	down-regulated
AT1G02820	rh14rh46-WT	0.00249644	-1.07118	down-regulated
AT2G39400	rh14rh46-WT	0.00319325	1.12087	up-regulated
AT1G01520	rh14rh46-WT	0.00342761	-1.02073	down-regulated
AT4G11900	rh14rh46-WT	0.00388578	-1.59282	down-regulated
AT2G32290	rh14rh46-WT	0.00425919	-1.08242	down-regulated
AT5G52640	rh14rh46-WT	0.00460367	-1.20597	down-regulated
AT4G13420	rh14rh46-WT	0.0047387	1.34255	up-regulated
AT1G21910	rh14rh46-WT	0.00485863	1.76891	up-regulated
AT1G56650	rh14rh46-WT	0.0051249	-1.11787	down-regulated
AT5G54470	rh14rh46-WT	0.00516057	-1.04352	down-regulated
AT4G10910	rh14rh46-WT	0.00554615	1.50804	up-regulated
AT5G10140	rh14rh46-WT	0.00554615	2.07693	up-regulated
AT5G52320	rh14rh46-WT	0.00563552	-1.38614	down-regulated
AT5G12030	rh14rh46-WT	0.00590931	-2.69775	down-regulated
AT2G36590	rh14rh46-WT	0.00644535	-1.06719	down-regulated
AT2G33380	rh14rh46-WT	0.00702019	-1.66116	down-regulated
AT2G16586	rh14rh46-WT	0.00781683	1.87478	up-regulated
AT4G15248	rh14rh46-WT	0.00826399	-1.35559	down-regulated
AT5G53980	rh14rh46-WT	0.00869006	1.09585	up-regulated
AT4G24570	rh14rh46-WT	0.00901066	1.07724	up-regulated
AT5G26270	rh14rh46-WT	0.00981171	-1.76421	down-regulated
AT3G01540	X2136_1_2-WT	1.42811e-08	2.16912	up-regulated
AT2G36320	X2136_1_2-WT	1.60539e-07	-3.98142	down-regulated
AT3G19680	X2136_1_2-WT	5.71342e-05	1.72431	up-regulated
AT5G35935	X2136_1_2-WT	5.71342e-05	2.4632	up-regulated
AT3G48410	X2136_1_2-WT	0.000156206	-4.68809	down-regulated
AT1G75945	X2136_1_2-WT	0.000616459	6.65446	up-regulated
AT5G22920	X2136_1_2-WT	0.000765322	1.56766	up-regulated
AT5G57560	X2136_1_2-WT	0.000765322	1.70429	up-regulated
AT3G15450	X2136_1_2-WT	0.000997646	1.02657	up-regulated
AT1G07400	X2136_1_2-WT	0.00206739	-1.88236	down-regulated
AT4G08950	X2136_1_2-WT	0.00218649	1.19173	up-regulated
AT3G21150	X2136_1_2-WT	0.00245626	-1.20642	down-regulated
AT4G25692	X2136_1_2-WT	0.00245626	-7.67616	down-regulated
AT3G48360	X2136_1_2-WT	0.0053579	1.47905	up-regulated
AT2G36320	X2136_5_1-WT	5.1643e-07	-3.47049	down-regulated
AT3G15450	X2136_5_1-WT	5.73682e-07	2.19474	up-regulated
AT1G70290	X2136_5_1-WT	1.75826e-06	1.61756	up-regulated
AT3G01540	X2136_5_1-WT	1.75826e-06	1.29923	up-regulated
AT3G19680	X2136_5_1-WT	1.75826e-06	2.20799	up-regulated
AT4G27450	X2136_5_1-WT	1.75826e-06	2.52892	up-regulated
AT5G49360	X2136_5_1-WT	1.87042e-06	1.96079	up-regulated
AT3G13750	X2136_5_1-WT	2.237e-06	1.3167	up-regulated
AT3G48360	X2136_5_1-WT	2.237e-06	2.96023	up-regulated
AT5G22920	X2136_5_1-WT	2.237e-06	2.5217	up-regulated
AT5G57560	X2136_5_1-WT	2.48283e-06	2.68288	up-regulated
AT3G55980	X2136_5_1-WT	2.87337e-06	1.62991	up-regulated
AT3G57520	X2136_5_1-WT	3.69162e-06	1.62218	up-regulated
AT4G36850	X2136_5_1-WT	3.75103e-06	2.06046	up-regulated
AT5G35935	X2136_5_1-WT	9.5227e-06	2.56948	up-regulated
AT5G14120	X2136_5_1-WT	1.02398e-05	1.56788	up-regulated
AT1G12780	X2136_5_1-WT	1.18241e-05	1.33935	up-regulated
AT1G25550	X2136_5_1-WT	1.89131e-05	1.05569	up-regulated
AT2G47440	X2136_5_1-WT	1.89131e-05	1.16352	up-regulated
AT4G08950	X2136_5_1-WT	2.7788e-05	1.67185	up-regulated
AT1G80440	X2136_5_1-WT	3.15639e-05	1.85594	up-regulated
AT2G01850	X2136_5_1-WT	3.95788e-05	1.02055	up-regulated
AT2G18700	X2136_5_1-WT	3.95788e-05	1.38394	up-regulated
AT5G51550	X2136_5_1-WT	3.95788e-05	1.12238	up-regulated
AT1G02660	X2136_5_1-WT	4.16371e-05	1.36295	up-regulated
AT1G21130	X2136_5_1-WT	4.16371e-05	1.12611	up-regulated
AT1G52400	X2136_5_1-WT	4.16371e-05	1.21026	up-regulated
AT2G20670	X2136_5_1-WT	4.16371e-05	1.49431	up-regulated
AT2G41800	X2136_5_1-WT	4.16371e-05	-1.11709	down-regulated
AT4G37260	X2136_5_1-WT	4.16371e-05	1.2332	up-regulated
AT5G20250	X2136_5_1-WT	4.16371e-05	1.982	up-regulated
AT5G48570	X2136_5_1-WT	4.4607e-05	-1.31306	down-regulated
AT3G22840	X2136_5_1-WT	4.86165e-05	-1.19022	down-regulated
AT4G19420	X2136_5_1-WT	5.40568e-05	1.25894	up-regulated
AT1G02640	X2136_5_1-WT	5.66523e-05	1.30796	up-regulated
AT1G13260	X2136_5_1-WT	5.66523e-05	1.40014	up-regulated
AT5G61590	X2136_5_1-WT	6.27108e-05	1.5344	up-regulated
AT1G75945	X2136_5_1-WT	6.80237e-05	6.73556	up-regulated
AT5G11070	X2136_5_1-WT	7.5853e-05	1.33831	up-regulated
AT5G56080	X2136_5_1-WT	7.67479e-05	-2.39991	down-regulated
AT1G70090	X2136_5_1-WT	8.23842e-05	1.41542	up-regulated
AT2G02710	X2136_5_1-WT	8.26057e-05	1.1062	up-regulated
AT1G52410	X2136_5_1-WT	8.5415e-05	1.14767	up-regulated
AT3G10020	X2136_5_1-WT	8.5415e-05	1.63155	up-regulated
AT4G35770	X2136_5_1-WT	8.5415e-05	1.51334	up-regulated
AT4G27440	X2136_5_1-WT	0.00010294	1.07423	up-regulated
AT4G24570	X2136_5_1-WT	0.000105193	1.80489	up-regulated
AT3G12580	X2136_5_1-WT	0.000106099	-1.17512	down-regulated
AT4G28850	X2136_5_1-WT	0.000106677	-1.908	down-regulated
AT4G15760	X2136_5_1-WT	0.000106912	1.04084	up-regulated
AT1G23390	X2136_5_1-WT	0.000109262	1.25976	up-regulated
AT1G48100	X2136_5_1-WT	0.000110151	-1.41042	down-regulated
AT2G43870	X2136_5_1-WT	0.000110151	-2.19366	down-regulated
AT1G66100	X2136_5_1-WT	0.000113356	1.51356	up-regulated
AT1G77760	X2136_5_1-WT	0.000113356	1.20412	up-regulated
AT4G13340	X2136_5_1-WT	0.000113441	1.33566	up-regulated
AT1G57990	X2136_5_1-WT	0.000124037	1.00726	up-regulated
AT4G32480	X2136_5_1-WT	0.000135304	1.23113	up-regulated
AT3G43190	X2136_5_1-WT	0.000136007	2.39641	up-regulated
AT4G37610	X2136_5_1-WT	0.000144148	1.13174	up-regulated
AT1G07400	X2136_5_1-WT	0.000149899	-2.15593	down-regulated
AT1G54970	X2136_5_1-WT	0.000149899	-1.95925	down-regulated
AT4G14690	X2136_5_1-WT	0.000155395	-1.2632	down-regulated
AT4G39800	X2136_5_1-WT	0.000155395	-1.12355	down-regulated
AT2G20520	X2136_5_1-WT	0.000158843	-2.09334	down-regulated
AT2G44130	X2136_5_1-WT	0.000159061	1.37416	up-regulated
AT3G61060	X2136_5_1-WT	0.000161187	1.63576	up-regulated
AT2G34430	X2136_5_1-WT	0.000161467	1.19424	up-regulated
AT3G50060	X2136_5_1-WT	0.000165835	1.29777	up-regulated
AT4G37540	X2136_5_1-WT	0.000165835	1.05632	up-regulated
AT2G15890	X2136_5_1-WT	0.000166174	2.15235	up-regulated
AT1G78830	X2136_5_1-WT	0.000180273	1.38	up-regulated
AT5G17780	X2136_5_1-WT	0.000184387	-1.33211	down-regulated
AT5G37770	X2136_5_1-WT	0.000189196	1.05213	up-regulated
AT1G19530	X2136_5_1-WT	0.000195569	2.60792	up-regulated
AT1G13700	X2136_5_1-WT	0.000200648	1.85881	up-regulated
AT3G49960	X2136_5_1-WT	0.000206326	-1.10141	down-regulated
AT5G57530	X2136_5_1-WT	0.000216782	-1.54402	down-regulated
AT4G23180	X2136_5_1-WT	0.000225907	1.24846	up-regulated
AT4G36040	X2136_5_1-WT	0.000225907	1.00715	up-regulated
AT1G30720	X2136_5_1-WT	0.000242946	1.27151	up-regulated
AT4G29780	X2136_5_1-WT	0.000243366	1.52266	up-regulated
AT2G25200	X2136_5_1-WT	0.000247882	1.4312	up-regulated
AT2G15090	X2136_5_1-WT	0.000249919	1.02982	up-regulated
AT2G30600	X2136_5_1-WT	0.000259347	1.03109	up-regulated
AT5G06320	X2136_5_1-WT	0.000260483	1.03094	up-regulated
AT2G17230	X2136_5_1-WT	0.000275523	1.65134	up-regulated
AT3G44300	X2136_5_1-WT	0.000282428	1.63476	up-regulated
AT2G28630	X2136_5_1-WT	0.000312779	1.09912	up-regulated
AT2G36790	X2136_5_1-WT	0.000318411	1.46963	up-regulated
AT5G63160	X2136_5_1-WT	0.000320049	1.62982	up-regulated
AT5G24210	X2136_5_1-WT	0.000328311	1.05968	up-regulated
AT3G47340	X2136_5_1-WT	0.000360428	3.13714	up-regulated
AT1G28330	X2136_5_1-WT	0.000372121	1.45418	up-regulated
AT2G41100	X2136_5_1-WT	0.000383576	1.65257	up-regulated
AT5G57540	X2136_5_1-WT	0.000433209	-1.45152	down-regulated
AT1G35140	X2136_5_1-WT	0.000459389	2.43933	up-regulated
AT5G64770	X2136_5_1-WT	0.000478472	-1.04691	down-regulated
AT1G62510	X2136_5_1-WT	0.000519915	1.06722	up-regulated
AT2G15080	X2136_5_1-WT	0.000534166	1.64678	up-regulated
AT1G02610	X2136_5_1-WT	0.000536572	1.83241	up-regulated
AT1G19900	X2136_5_1-WT	0.000536572	-1.15625	down-regulated
AT4G13390	X2136_5_1-WT	0.000536572	-1.64791	down-regulated
AT3G15630	X2136_5_1-WT	0.000541328	1.41725	up-regulated
AT5G60530	X2136_5_1-WT	0.000658818	-1.07993	down-regulated
AT3G03470	X2136_5_1-WT	0.000676318	1.00807	up-regulated
AT2G40000	X2136_5_1-WT	0.000697914	1.17599	up-regulated
AT1G52820	X2136_5_1-WT	0.000731371	2.94716	up-regulated
AT4G12550	X2136_5_1-WT	0.000733221	1.36611	up-regulated
AT3G26220	X2136_5_1-WT	0.000791791	1.98018	up-regulated
AT1G33055	X2136_5_1-WT	0.000825317	3.26032	up-regulated
AT1G30730	X2136_5_1-WT	0.000891224	1.60302	up-regulated
AT1G56650	X2136_5_1-WT	0.00091606	-1.38869	down-regulated
AT3G14280	X2136_5_1-WT	0.000939103	1.05108	up-regulated
AT5G35777	X2136_5_1-WT	0.000939103	1.47201	up-regulated
AT2G42250	X2136_5_1-WT	0.00104748	3.25457	up-regulated
AT5G39890	X2136_5_1-WT	0.00104748	2.12986	up-regulated
AT2G05510	X2136_5_1-WT	0.00106007	-1.44765	down-regulated
AT1G21910	X2136_5_1-WT	0.00115988	1.95677	up-regulated
AT1G22500	X2136_5_1-WT	0.00117096	1.12619	up-regulated
AT1G52040	X2136_5_1-WT	0.00138842	1.84554	up-regulated
AT2G33830	X2136_5_1-WT	0.00138842	2.96152	up-regulated
AT3G10710	X2136_5_1-WT	0.00142121	-1.04513	down-regulated
AT4G37160	X2136_5_1-WT	0.00145635	-1.00747	down-regulated
AT3G13130	X2136_5_1-WT	0.00149651	-2.20236	down-regulated
AT4G32340	X2136_5_1-WT	0.00149651	1.30068	up-regulated
AT2G23130	X2136_5_1-WT	0.00172893	1.49546	up-regulated
AT5G47220	X2136_5_1-WT	0.00175921	1.31795	up-regulated
AT4G27400	X2136_5_1-WT	0.00190756	-1.31651	down-regulated
AT5G61600	X2136_5_1-WT	0.00191869	1.48771	up-regulated
AT3G26210	X2136_5_1-WT	0.00196489	1.36849	up-regulated
AT4G00670	X2136_5_1-WT	0.00198326	-1.01142	down-regulated
AT3G29670	X2136_5_1-WT	0.00203501	1.11503	up-regulated
AT5G67060	X2136_5_1-WT	0.00208704	-1.95831	down-regulated
AT5G65207	X2136_5_1-WT	0.00219973	1.20603	up-regulated
AT3G24982	X2136_5_1-WT	0.00220239	2.0701	up-regulated
AT3G48700	X2136_5_1-WT	0.00220239	-1.03404	down-regulated
AT3G26960	X2136_5_1-WT	0.00222552	-1.23209	down-regulated
AT3G60280	X2136_5_1-WT	0.00226373	-1.26414	down-regulated
AT1G72910	X2136_5_1-WT	0.00226918	1.48504	up-regulated
AT3G49790	X2136_5_1-WT	0.00227555	1.0725	up-regulated
AT5G35190	X2136_5_1-WT	0.00245981	-1.05298	down-regulated
AT5G62520	X2136_5_1-WT	0.00248684	2.01871	up-regulated
AT1G34330	X2136_5_1-WT	0.00254523	-1.26211	down-regulated
AT4G26950	X2136_5_1-WT	0.00259886	-1.27289	down-regulated
AT4G17490	X2136_5_1-WT	0.00259927	1.53474	up-regulated
AT2G24980	X2136_5_1-WT	0.00262278	-1.25929	down-regulated
AT1G67910	X2136_5_1-WT	0.00274883	1.1807	up-regulated
AT4G16370	X2136_5_1-WT	0.00278569	-1.03331	down-regulated
AT5G03210	X2136_5_1-WT	0.00278912	-2.26075	down-regulated
AT5G05500	X2136_5_1-WT	0.00284144	-1.05079	down-regulated
AT5G46710	X2136_5_1-WT	0.00299647	1.26042	up-regulated
AT2G41070	X2136_5_1-WT	0.00309102	-1.21882	down-regulated
AT3G52310	X2136_5_1-WT	0.00309102	-1.05543	down-regulated
AT3G59080	X2136_5_1-WT	0.00309102	1.09944	up-regulated
AT5G64190	X2136_5_1-WT	0.00310044	3.80732	up-regulated
AT2G14820	X2136_5_1-WT	0.00316387	-1.19514	down-regulated
AT4G27280	X2136_5_1-WT	0.00316387	1.18615	up-regulated
AT4G38410	X2136_5_1-WT	0.00316387	-1.61791	down-regulated
AT5G52050	X2136_5_1-WT	0.00329952	1.32698	up-regulated
AT2G23050	X2136_5_1-WT	0.00331213	-1.0632	down-regulated
AT1G12950	X2136_5_1-WT	0.0034706	-1.02481	down-regulated
AT5G49448	X2136_5_1-WT	0.00365818	1.11778	up-regulated
AT2G25510	X2136_5_1-WT	0.00367886	1.11595	up-regulated
AT1G07135	X2136_5_1-WT	0.00386159	1.61643	up-regulated
AT5G49520	X2136_5_1-WT	0.00386159	1.47906	up-regulated
AT4G25220	X2136_5_1-WT	0.00389428	-1.07261	down-regulated
AT1G54040	X2136_5_1-WT	0.00402468	1.14027	up-regulated
AT4G25940	X2136_5_1-WT	0.0041557	1.01162	up-regulated
AT3G16150	X2136_5_1-WT	0.00426321	-1.00563	down-regulated
AT4G37520	X2136_5_1-WT	0.00428463	1.45278	up-regulated
AT4G10910	X2136_5_1-WT	0.00433369	1.41178	up-regulated
AT5G22410	X2136_5_1-WT	0.00439849	-1.32894	down-regulated
AT2G39330	X2136_5_1-WT	0.00439892	3.07827	up-regulated
AT3G05400	X2136_5_1-WT	0.00446015	-1.41904	down-regulated
AT3G49120	X2136_5_1-WT	0.00446015	1.08551	up-regulated
AT4G36670	X2136_5_1-WT	0.00446015	1.68459	up-regulated
AT4G25990	X2136_5_1-WT	0.004564	1.37504	up-regulated
AT5G13170	X2136_5_1-WT	0.0046822	-1.07426	down-regulated
AT5G26200	X2136_5_1-WT	0.00476136	1.13747	up-regulated
AT3G55970	X2136_5_1-WT	0.00477686	2.46833	up-regulated
AT4G29740	X2136_5_1-WT	0.00481346	1.1147	up-regulated
AT1G52030	X2136_5_1-WT	0.00484108	1.66388	up-regulated
AT4G04630	X2136_5_1-WT	0.00485785	1.37077	up-regulated
AT4G23810	X2136_5_1-WT	0.00485785	1.68857	up-regulated
AT3G04210	X2136_5_1-WT	0.00498043	1.89555	up-regulated
AT1G50060	X2136_5_1-WT	0.00510057	-1.19234	down-regulated
AT1G25400	X2136_5_1-WT	0.00516799	1.00363	up-regulated
AT5G51190	X2136_5_1-WT	0.00530338	1.33727	up-regulated
AT5G42530	X2136_5_1-WT	0.00554089	1.00251	up-regulated
AT2G42850	X2136_5_1-WT	0.00576367	-1.25619	down-regulated
AT5G15120	X2136_5_1-WT	0.00578995	1.9246	up-regulated
AT3G03270	X2136_5_1-WT	0.00588311	1.0733	up-regulated
AT5G52640	X2136_5_1-WT	0.00623082	-1.00271	down-regulated
AT5G05250	X2136_5_1-WT	0.00624636	-1.58701	down-regulated
AT1G18870	X2136_5_1-WT	0.00677613	-1.72597	down-regulated
AT2G47550	X2136_5_1-WT	0.00678938	-1.29647	down-regulated
AT1G16390	X2136_5_1-WT	0.00690523	1.08947	up-regulated
AT4G15248	X2136_5_1-WT	0.00693936	-1.22585	down-regulated
AT2G18480	X2136_5_1-WT	0.00695291	1.44548	up-regulated
AT1G01453	X2136_5_1-WT	0.00696099	-1.6123	down-regulated
AT4G33070	X2136_5_1-WT	0.00696099	1.79076	up-regulated
AT4G28840	X2136_5_1-WT	0.00714858	-1.10641	down-regulated
AT5G61560	X2136_5_1-WT	0.00727304	1.08253	up-regulated
AT2G29350	X2136_5_1-WT	0.00765167	3.30988	up-regulated
AT5G45340	X2136_5_1-WT	0.00774909	1.10526	up-regulated
AT3G05390	X2136_5_1-WT	0.00830764	-1.06699	down-regulated
AT1G65570	X2136_5_1-WT	0.00854234	-1.3108	down-regulated
AT1G23730	X2136_5_1-WT	0.00860367	-1.54774	down-regulated
AT3G45970	X2136_5_1-WT	0.00860367	1.34232	up-regulated
AT5G10380	X2136_5_1-WT	0.00863206	1.2921	up-regulated
AT1G47400	X2136_5_1-WT	0.00903341	-2.64257	down-regulated
AT3G27220	X2136_5_1-WT	0.00918364	1.23114	up-regulated
AT2G43530	X2136_5_1-WT	0.00925053	1.98107	up-regulated
AT2G30766	X2136_5_1-WT	0.00929859	-2.30626	down-regulated
AT5G06630	X2136_5_1-WT	0.00984525	-1.12367	down-regulated
AT4G19680	X2136_5_1-WT	0.00988572	-1.04448	down-regulated
AT1G16830	X2136_5_1-WT	0.00992627	-1.01961	down-regulated
AT4G27450	X2136_5_1-X2136_1_2	8.77751e-05	1.55622	up-regulated
AT4G36850	X2136_5_1-X2136_1_2	8.77751e-05	1.60074	up-regulated
AT1G52400	X2136_5_1-X2136_1_2	0.000104519	1.27213	up-regulated
AT3G15450	X2136_5_1-X2136_1_2	0.000104519	1.16817	up-regulated
AT3G48410	X2136_5_1-X2136_1_2	0.000104519	4.86675	up-regulated
AT3G55980	X2136_5_1-X2136_1_2	0.000104519	1.10433	up-regulated
AT5G49360	X2136_5_1-X2136_1_2	0.000104519	1.3873	up-regulated
AT1G12780	X2136_5_1-X2136_1_2	0.000109382	1.06113	up-regulated
AT3G48360	X2136_5_1-X2136_1_2	0.00011226	1.48118	up-regulated
AT2G41800	X2136_5_1-X2136_1_2	0.000119082	-1.10469	down-regulated
AT1G66100	X2136_5_1-X2136_1_2	0.000125887	1.7221	up-regulated
AT1G52410	X2136_5_1-X2136_1_2	0.000126359	1.2139	up-regulated
AT4G35770	X2136_5_1-X2136_1_2	0.000126359	1.57092	up-regulated
AT3G57520	X2136_5_1-X2136_1_2	0.000215687	1.07907	up-regulated
AT5G24160	X2136_5_1-X2136_1_2	0.000236421	1.28525	up-regulated
AT2G05510	X2136_5_1-X2136_1_2	0.000277347	-2.01277	down-regulated
AT4G19420	X2136_5_1-X2136_1_2	0.000293212	1.09127	up-regulated
AT1G30720	X2136_5_1-X2136_1_2	0.000296361	1.38198	up-regulated
AT3G03470	X2136_5_1-X2136_1_2	0.000304418	1.29063	up-regulated
AT2G34430	X2136_5_1-X2136_1_2	0.000324127	1.26755	up-regulated
AT4G12550	X2136_5_1-X2136_1_2	0.000376306	1.7198	up-regulated
AT4G32340	X2136_5_1-X2136_1_2	0.000376306	1.92297	up-regulated
AT5G67060	X2136_5_1-X2136_1_2	0.000376306	-2.6619	down-regulated
AT2G20520	X2136_5_1-X2136_1_2	0.000406609	-2.08044	down-regulated
AT3G10020	X2136_5_1-X2136_1_2	0.00046208	1.28285	up-regulated
AT1G54970	X2136_5_1-X2136_1_2	0.000492698	-1.87331	down-regulated
AT3G43190	X2136_5_1-X2136_1_2	0.000492698	1.79291	up-regulated
AT4G28850	X2136_5_1-X2136_1_2	0.000492698	-1.72201	down-regulated
AT2G43870	X2136_5_1-X2136_1_2	0.000589865	-1.95007	down-regulated
AT5G57760	X2136_5_1-X2136_1_2	0.000628069	-1.26282	down-regulated
AT4G25692	X2136_5_1-X2136_1_2	0.000691749	7.60552	up-regulated
AT5G57540	X2136_5_1-X2136_1_2	0.000691749	-1.49585	down-regulated
AT2G25200	X2136_5_1-X2136_1_2	0.000761616	1.20919	up-regulated
AT3G61060	X2136_5_1-X2136_1_2	0.000774319	1.29874	up-regulated
AT4G39800	X2136_5_1-X2136_1_2	0.00077934	-1.00644	down-regulated
AT2G36790	X2136_5_1-X2136_1_2	0.000799754	1.27199	up-regulated
AT5G57530	X2136_5_1-X2136_1_2	0.000799754	-1.40944	down-regulated
AT1G52820	X2136_5_1-X2136_1_2	0.000837198	3.00645	up-regulated
AT1G52040	X2136_5_1-X2136_1_2	0.000874693	2.10254	up-regulated
AT5G35777	X2136_5_1-X2136_1_2	0.000940444	1.49559	up-regulated
AT5G56550	X2136_5_1-X2136_1_2	0.00100716	1.00601	up-regulated
AT1G80440	X2136_5_1-X2136_1_2	0.00109394	1.04935	up-regulated
AT3G24982	X2136_5_1-X2136_1_2	0.00109394	2.6366	up-regulated
AT2G23050	X2136_5_1-X2136_1_2	0.00114819	-1.29812	down-regulated
AT1G78830	X2136_5_1-X2136_1_2	0.00121657	1.12549	up-regulated
AT1G52000	X2136_5_1-X2136_1_2	0.00126391	1.35474	up-regulated
AT2G42250	X2136_5_1-X2136_1_2	0.00126778	3.08517	up-regulated
AT4G38410	X2136_5_1-X2136_1_2	0.00137171	-1.90406	down-regulated
AT5G51190	X2136_5_1-X2136_1_2	0.00137171	1.88441	up-regulated
AT4G13390	X2136_5_1-X2136_1_2	0.0013826	-1.56785	down-regulated
AT2G40000	X2136_5_1-X2136_1_2	0.00150703	1.1291	up-regulated
AT2G15890	X2136_5_1-X2136_1_2	0.00151398	1.29025	up-regulated
AT2G41100	X2136_5_1-X2136_1_2	0.00170407	1.34742	up-regulated
AT3G26960	X2136_5_1-X2136_1_2	0.00172307	-1.33768	down-regulated
AT1G30730	X2136_5_1-X2136_1_2	0.00178725	1.3789	up-regulated
AT1G07135	X2136_5_1-X2136_1_2	0.0018675	1.95695	up-regulated
AT1G33055	X2136_5_1-X2136_1_2	0.0018675	2.34666	up-regulated
AT3G44300	X2136_5_1-X2136_1_2	0.00195496	1.26812	up-regulated
AT1G13700	X2136_5_1-X2136_1_2	0.00201323	1.14299	up-regulated
AT5G20250	X2136_5_1-X2136_1_2	0.00212159	1.11414	up-regulated
AT1G54040	X2136_5_1-X2136_1_2	0.00214016	1.3142	up-regulated
AT1G67865	X2136_5_1-X2136_1_2	0.00214016	1.2656	up-regulated
AT5G17780	X2136_5_1-X2136_1_2	0.00221052	-1.00977	down-regulated
AT5G24770	X2136_5_1-X2136_1_2	0.00227089	1.60206	up-regulated
AT4G19520	X2136_5_1-X2136_1_2	0.00233206	1.2063	up-regulated
AT1G52060	X2136_5_1-X2136_1_2	0.00240155	-1.12435	down-regulated
AT4G00670	X2136_5_1-X2136_1_2	0.0024281	-1.012	down-regulated
AT2G33830	X2136_5_1-X2136_1_2	0.00256387	2.18788	up-regulated
AT3G60280	X2136_5_1-X2136_1_2	0.00256447	-1.28144	down-regulated
AT1G52070	X2136_5_1-X2136_1_2	0.00259901	-1.02775	down-regulated
AT1G22890	X2136_5_1-X2136_1_2	0.00265173	1.55172	up-regulated
AT3G48115	X2136_5_1-X2136_1_2	0.00266425	1.00087	up-regulated
AT1G02610	X2136_5_1-X2136_1_2	0.00269716	1.26316	up-regulated
AT3G16150	X2136_5_1-X2136_1_2	0.00279932	-1.12732	down-regulated
AT3G47340	X2136_5_1-X2136_1_2	0.00286701	1.57093	up-regulated
AT2G39330	X2136_5_1-X2136_1_2	0.00291048	4.15069	up-regulated
AT5G61600	X2136_5_1-X2136_1_2	0.00319698	1.28669	up-regulated
AT3G59900	X2136_5_1-X2136_1_2	0.00370159	-1.08539	down-regulated
AT1G12950	X2136_5_1-X2136_1_2	0.0037042	-1.0453	down-regulated
AT3G45140	X2136_5_1-X2136_1_2	0.0037042	1.98327	up-regulated
AT5G53980	X2136_5_1-X2136_1_2	0.00384749	-1.37138	down-regulated
AT1G72910	X2136_5_1-X2136_1_2	0.00391777	1.26269	up-regulated
AT3G05390	X2136_5_1-X2136_1_2	0.00391777	-1.22464	down-regulated
AT5G50335	X2136_5_1-X2136_1_2	0.00393045	-1.84093	down-regulated
AT1G13430	X2136_5_1-X2136_1_2	0.00399297	-1.23349	down-regulated
AT3G26220	X2136_5_1-X2136_1_2	0.00399297	1.31055	up-regulated
AT1G18400	X2136_5_1-X2136_1_2	0.0040114	-1.15329	down-regulated
AT4G17490	X2136_5_1-X2136_1_2	0.00415282	1.33972	up-regulated
AT1G19530	X2136_5_1-X2136_1_2	0.00424318	1.24066	up-regulated
AT2G15080	X2136_5_1-X2136_1_2	0.00424318	1.01989	up-regulated
AT3G26210	X2136_5_1-X2136_1_2	0.00437171	1.12703	up-regulated
AT5G63160	X2136_5_1-X2136_1_2	0.00449184	1.04728	up-regulated
AT5G48070	X2136_5_1-X2136_1_2	0.00463273	-1.13796	down-regulated
AT1G16130	X2136_5_1-X2136_1_2	0.00468448	1.10295	up-regulated
AT5G44572	X2136_5_1-X2136_1_2	0.00486982	1.25377	up-regulated
AT2G42850	X2136_5_1-X2136_1_2	0.0049882	-1.30988	down-regulated
AT1G52030	X2136_5_1-X2136_1_2	0.00515674	1.5796	up-regulated
AT2G47550	X2136_5_1-X2136_1_2	0.00517476	-1.37661	down-regulated
AT3G14370	X2136_5_1-X2136_1_2	0.00531129	-1.50336	down-regulated
AT3G04320	X2136_5_1-X2136_1_2	0.00557715	-1.00963	down-regulated
AT3G28290	X2136_5_1-X2136_1_2	0.00583461	1.14268	up-regulated
AT1G50060	X2136_5_1-X2136_1_2	0.00600972	-1.19094	down-regulated
AT5G39030	X2136_5_1-X2136_1_2	0.00610219	1.13344	up-regulated
AT1G72900	X2136_5_1-X2136_1_2	0.00614194	1.45921	up-regulated
AT2G32870	X2136_5_1-X2136_1_2	0.00614194	1.01409	up-regulated
AT1G27730	X2136_5_1-X2136_1_2	0.00633835	1.37332	up-regulated
AT1G35140	X2136_5_1-X2136_1_2	0.00648599	1.18148	up-regulated
AT1G69900	X2136_5_1-X2136_1_2	0.00670226	1.05302	up-regulated
AT5G56080	X2136_5_1-X2136_1_2	0.00675592	-1.36374	down-regulated
AT4G26288	X2136_5_1-X2136_1_2	0.00710732	1.53917	up-regulated
AT4G27400	X2136_5_1-X2136_1_2	0.00710732	-1.09858	down-regulated
AT5G06870	X2136_5_1-X2136_1_2	0.00748739	1.4972	up-regulated
AT5G50950	X2136_5_1-X2136_1_2	0.00757689	1.28443	up-regulated
AT2G29350	X2136_5_1-X2136_1_2	0.00760978	2.51539	up-regulated
AT2G24980	X2136_5_1-X2136_1_2	0.00801373	-1.08857	down-regulated
AT4G25810	X2136_5_1-X2136_1_2	0.00843895	1.35675	up-regulated
AT2G43530	X2136_5_1-X2136_1_2	0.00852922	1.89678	up-regulated
AT5G23990	X2136_5_1-X2136_1_2	0.00879893	1.61052	up-regulated
AT2G14820	X2136_5_1-X2136_1_2	0.00895993	-1.02503	down-regulated
AT4G37520	X2136_5_1-X2136_1_2	0.00936839	1.24822	up-regulated
AT2G24600	X2136_5_1-X2136_1_2	0.0095967	1.39823	up-regulated
AT3G26170	X2136_5_1-X2136_1_2	0.00973334	1.43727	up-regulated
AT5G58310	X2136_5_1-X2136_1_2	0.00973334	1.7779	up-regulated

### Sheet: Significant DE transcripts 
target	contrast	adj.pval	log2FC	up.down
AT1G01060.2	rh14-WT	0.00850818	2.03519	up-regulated
AT3G15450.1	rh14rh46-WT	0.000752501	1.89352	up-regulated
AT1G01060.2	rh14rh46-WT	0.00246096	2.06883	up-regulated
AT1G70290_P1	rh14rh46-WT	0.00246096	1.22898	up-regulated
AT1G57770_P1	rh14rh46-WT	0.00262395	-1.12166	down-regulated
AT5G22920_P1	rh14rh46-WT	0.00266279	1.99932	up-regulated
AT2G36320_ID2	rh14rh46-WT	0.00266413	-2.91563	down-regulated
AT3G19680.1	rh14rh46-WT	0.00434598	1.44874	up-regulated
AT5G26780_P4	rh14rh46-WT	0.00504315	1.65566	up-regulated
AT5G20250.4	rh14rh46-WT	0.00523042	1.4134	up-regulated
AT3G03780_ID2	rh14rh46-WT	0.00546351	-1.54221	down-regulated
AT4G27440.1	rh14rh46-WT	0.00578736	1.08258	up-regulated
AT2G39730.3	rh14rh46-WT	0.00598093	-1.03234	down-regulated
AT5G49360_P1	rh14rh46-WT	0.00635695	1.12532	up-regulated
AT5G48570_P1	rh14rh46-WT	0.00796858	-1.03722	down-regulated
AT1G07890.2	rh14rh46-WT	0.00849147	2.14248	up-regulated
AT4G27450_P1	rh14rh46-WT	0.00849147	1.42827	up-regulated
AT1G47530_ID4	rh14rh46-WT	0.00962618	1.95608	up-regulated
AT3G01540_JC9	X2136_1_2-WT	9.23926e-05	4.8418	up-regulated
AT3G19680.1	X2136_1_2-WT	0.00612202	1.73258	up-regulated
AT2G36320_ID2	X2136_1_2-WT	0.0077672	-3.18738	down-regulated
AT3G15450.1	X2136_1_2-WT	0.0081057	1.25379	up-regulated
AT5G63120_P2	X2136_1_2-WT	0.0081736	-1.46981	down-regulated
AT3G15450.1	X2136_5_1-WT	6.73268e-05	2.40621	up-regulated
AT1G70290_P1	X2136_5_1-WT	0.000163955	1.60313	up-regulated
AT3G01540_JC9	X2136_5_1-WT	0.000163955	3.74255	up-regulated
AT3G13750_P1	X2136_5_1-WT	0.000163955	1.31436	up-regulated
AT3G19680.1	X2136_5_1-WT	0.000163955	2.20639	up-regulated
AT5G22920_P1	X2136_5_1-WT	0.000163955	2.66528	up-regulated
AT5G49360_P1	X2136_5_1-WT	0.000163955	1.96173	up-regulated
AT4G27450_P1	X2136_5_1-WT	0.000182241	2.52702	up-regulated
AT3G55980_P2	X2136_5_1-WT	0.000245755	1.63242	up-regulated
AT3G57520_P1	X2136_5_1-WT	0.000261663	1.615	up-regulated
AT5G57560_P1	X2136_5_1-WT	0.000336966	2.68723	up-regulated
AT5G20250.4	X2136_5_1-WT	0.000463113	1.90768	up-regulated
AT1G12780_P1	X2136_5_1-WT	0.000482939	1.33861	up-regulated
AT5G14120_P1	X2136_5_1-WT	0.000482939	1.56312	up-regulated
AT2G47440_P1	X2136_5_1-WT	0.000596775	1.17093	up-regulated
AT2G36320_ID2	X2136_5_1-WT	0.000874107	-3.03889	down-regulated
AT1G72930_P1	X2136_5_1-WT	0.000925627	1.01206	up-regulated
AT5G51550_P1	X2136_5_1-WT	0.000964911	1.12078	up-regulated
AT2G01850_P1	X2136_5_1-WT	0.000993564	1.12395	up-regulated
AT2G20670_P1	X2136_5_1-WT	0.000993564	1.59236	up-regulated
AT4G08950_P1	X2136_5_1-WT	0.000993564	1.66902	up-regulated
AT1G80440_P1	X2136_5_1-WT	0.00100619	1.85931	up-regulated
AT1G21130_P1	X2136_5_1-WT	0.00102533	1.13203	up-regulated
AT1G25550_P1	X2136_5_1-WT	0.00102533	1.13151	up-regulated
AT1G52400_P1	X2136_5_1-WT	0.00102533	1.20338	up-regulated
AT2G18700_P1	X2136_5_1-WT	0.00102533	1.40641	up-regulated
AT2G41800_P1	X2136_5_1-WT	0.00102533	-1.11348	down-regulated
AT3G22840_P1	X2136_5_1-WT	0.00102533	-1.19331	down-regulated
AT4G19530_ID1	X2136_5_1-WT	0.00102533	1.01163	up-regulated
AT5G48570_P1	X2136_5_1-WT	0.00102533	-1.32751	down-regulated
AT5G63120_P2	X2136_5_1-WT	0.00102533	-2.1837	down-regulated
AT4G37260.1	X2136_5_1-WT	0.00106854	1.23451	up-regulated
AT1G02660_P1	X2136_5_1-WT	0.00110586	1.36507	up-regulated
AT5G49740_P1	X2136_5_1-WT	0.00134684	1.58082	up-regulated
AT1G52410_P2	X2136_5_1-WT	0.00147633	1.10551	up-regulated
AT1G13260_P1	X2136_5_1-WT	0.00159726	1.39903	up-regulated
AT5G61590_P1	X2136_5_1-WT	0.00181331	1.53377	up-regulated
AT4G32480_P1	X2136_5_1-WT	0.00195803	1.28368	up-regulated
AT5G11070_P1	X2136_5_1-WT	0.00195803	1.33952	up-regulated
AT1G02640_P1	X2136_5_1-WT	0.00215471	1.28658	up-regulated
AT2G26190_P1	X2136_5_1-WT	0.00215471	1.50365	up-regulated
AT3G12580_P1	X2136_5_1-WT	0.00215471	-1.17829	down-regulated
AT1G70090_P1	X2136_5_1-WT	0.00216622	1.08386	up-regulated
AT4G27440.1	X2136_5_1-WT	0.00231689	1.07081	up-regulated
AT5G63160_P1	X2136_5_1-WT	0.00233963	1.94276	up-regulated
AT1G57990_P1	X2136_5_1-WT	0.00241179	1.00889	up-regulated
AT1G77760_P1	X2136_5_1-WT	0.00246138	1.20051	up-regulated
AT3G10020_P1	X2136_5_1-WT	0.00246138	1.64578	up-regulated
AT1G23390_P1	X2136_5_1-WT	0.00247839	1.26143	up-regulated
AT1G48100_P1	X2136_5_1-WT	0.00256326	-1.40647	down-regulated
AT4G13340_P1	X2136_5_1-WT	0.00269565	1.33025	up-regulated
AT4G15760_P1	X2136_5_1-WT	0.00298147	1.03266	up-regulated
AT5G24210_P1	X2136_5_1-WT	0.00305291	1.09725	up-regulated
AT4G37540_P1	X2136_5_1-WT	0.00310877	1.05264	up-regulated
AT2G34430_P1	X2136_5_1-WT	0.00313728	1.19008	up-regulated
AT4G37610.1	X2136_5_1-WT	0.00313728	1.13457	up-regulated
AT4G39800_P1	X2136_5_1-WT	0.0033814	-1.11932	down-regulated
AT4G14690_P1	X2136_5_1-WT	0.00338662	-1.26531	down-regulated
AT1G66100_P1	X2136_5_1-WT	0.00351841	1.51198	up-regulated
AT2G44130.1	X2136_5_1-WT	0.00394861	1.37843	up-regulated
AT3G50060_P1	X2136_5_1-WT	0.00394861	1.29893	up-regulated
AT4G23180_P1	X2136_5_1-WT	0.00400408	1.2331	up-regulated
AT3G49960_P1	X2136_5_1-WT	0.00403534	-1.10188	down-regulated
AT4G36040_P1	X2136_5_1-WT	0.00409237	1.0089	up-regulated
AT5G19120.1	X2136_5_1-WT	0.00409237	1.00296	up-regulated
AT1G78830_P1	X2136_5_1-WT	0.00409959	1.37331	up-regulated
AT1G54970_P1	X2136_5_1-WT	0.00412888	-1.95463	down-regulated
AT4G24230_P1	X2136_5_1-WT	0.00412888	1.16274	up-regulated
AT1G77800_P7	X2136_5_1-WT	0.004144	-1.12397	down-regulated
AT4G28850_P1	X2136_5_1-WT	0.0042554	-1.9392	down-regulated
AT2G15090_P1	X2136_5_1-WT	0.00447443	1.03288	up-regulated
AT1G07400_P1	X2136_5_1-WT	0.00511158	-2.17	down-regulated
AT4G13390_P1	X2136_5_1-WT	0.00513286	-1.6051	down-regulated
AT5G57530_P1	X2136_5_1-WT	0.00581281	-1.54673	down-regulated
AT2G17230_P1	X2136_5_1-WT	0.0063511	1.649	up-regulated
AT3G09440.1	X2136_5_1-WT	0.00645645	-1.0746	down-regulated
AT4G19420_JS3	X2136_5_1-WT	0.00645645	1.1013	up-regulated
AT1G13650_P1	X2136_5_1-WT	0.00645649	1.05821	up-regulated
AT3G61060_P1	X2136_5_1-WT	0.00670161	1.62762	up-regulated
AT2G29630_P2	X2136_5_1-WT	0.00698194	1.55048	up-regulated
AT4G35770_P1	X2136_5_1-WT	0.0072532	1.52709	up-regulated
AT3G44300_P1	X2136_5_1-WT	0.00738483	1.61672	up-regulated
AT1G62510_P1	X2136_5_1-WT	0.00798148	1.07075	up-regulated
AT5G64770_P1	X2136_5_1-WT	0.00798148	-1.04326	down-regulated
AT1G55960_JS2	X2136_5_1-WT	0.00821024	-1.65984	down-regulated
AT1G08230_P2	X2136_5_1-WT	0.00826083	-1.27379	down-regulated
AT1G30720_P1	X2136_5_1-WT	0.00826083	1.27149	up-regulated
AT1G19900_P1	X2136_5_1-WT	0.00834585	-1.14754	down-regulated
AT3G03470_P1	X2136_5_1-WT	0.00860691	1.00889	up-regulated
AT3G01540_c4	X2136_5_1-WT	0.00877851	-1.38766	down-regulated
AT4G24570.1	X2136_5_1-WT	0.00905965	1.80238	up-regulated
AT5G60530_P1	X2136_5_1-WT	0.00905965	-1.07373	down-regulated
AT3G01540_s6	X2136_5_1-X2136_1_2	0.000119077	-2.01464	down-regulated
AT3G01540_s7	X2136_5_1-X2136_1_2	0.000201408	-1.69808	down-regulated
AT3G01540_JC9	X2136_5_1-X2136_1_2	0.000424362	-1.09925	down-regulated
AT4G27450_P1	X2136_5_1-X2136_1_2	0.00186333	1.54838	up-regulated
AT1G52400_P1	X2136_5_1-X2136_1_2	0.0021523	1.25955	up-regulated
AT3G15450.1	X2136_5_1-X2136_1_2	0.0021523	1.15242	up-regulated
AT3G55980_P2	X2136_5_1-X2136_1_2	0.0021523	1.09957	up-regulated
AT5G49360_P1	X2136_5_1-X2136_1_2	0.0021523	1.38211	up-regulated
AT1G12780_P1	X2136_5_1-X2136_1_2	0.0022806	1.05331	up-regulated
AT2G41800_P1	X2136_5_1-X2136_1_2	0.00276359	-1.10804	down-regulated
AT1G52410_P2	X2136_5_1-X2136_1_2	0.00316319	1.09359	up-regulated
AT3G57520_P1	X2136_5_1-X2136_1_2	0.0035905	1.07024	up-regulated
AT1G66100_P1	X2136_5_1-X2136_1_2	0.00410063	1.73121	up-regulated
AT2G05510_P1	X2136_5_1-X2136_1_2	0.00631037	-2.04217	down-regulated
AT2G34430_P1	X2136_5_1-X2136_1_2	0.00631037	1.25444	up-regulated
AT3G03470_P1	X2136_5_1-X2136_1_2	0.00631037	1.28918	up-regulated
AT3G16230_P1	X2136_5_1-X2136_1_2	0.00718607	1.0467	up-regulated
AT1G30720_P1	X2136_5_1-X2136_1_2	0.00727343	1.36722	up-regulated
AT5G20250.4	X2136_5_1-X2136_1_2	0.00826686	1.04821	up-regulated
AT3G10020_P1	X2136_5_1-X2136_1_2	0.00833554	1.28578	up-regulated
AT3G43190_P1	X2136_5_1-X2136_1_2	0.00833554	1.7765	up-regulated
AT4G12550.1	X2136_5_1-X2136_1_2	0.00833554	1.72157	up-regulated
AT4G19420_JS3	X2136_5_1-X2136_1_2	0.00833554	1.15043	up-regulated
AT5G24160_P1	X2136_5_1-X2136_1_2	0.00833554	1.3245	up-regulated
AT4G13390_P1	X2136_5_1-X2136_1_2	0.00882391	-1.62757	down-regulated
AT5G57760.1	X2136_5_1-X2136_1_2	0.00938762	-1.2853	down-regulated
AT1G54970_P1	X2136_5_1-X2136_1_2	0.00953058	-1.87685	down-regulated
AT4G35770_P1	X2136_5_1-X2136_1_2	0.00953058	1.43855	up-regulated
