## Supplemental Data 5 for "A structured RNA balances DEAD-box RNA helicase function in plant alternative splicing control"

### Sheet: Cloning
Oligos for cloning
Name	Sequence	fwd/rev	Purpose	Comments
RB37	GATCGGTACCAAAGTTGGACATCCTTGCTTT	fwd	Cloning of pBinAR-DRH1gen-EGFP reporter	KpnI
RB38	GATCTCTAGACTTTGGTGCACCACCATAC	rev		XbaI
MR1	GATCGGTACCATGTACCCATACGATGTTCCAGATTACGCTATGGCTGCTACCGCTGCT	fwd	Cloning of pBinAR-HA-DRH1-I and pBinAR-HA-DRH1-II CDS	KpnI, HA tag
RB42	GATCTCTAGATCATCTGTGTTTCATCATCATC	rev		XbaI
RB141	gatcGGTCTCAGGCTgtATGGCTGCTACCGCTGCT	fwd	Cloning of DRH1 CDS GreenGate module (pGGCRB01, pGGCRB02)	BsaI, specific overhang, to stay in frame
RB142	gatcGGTCTCACTGATCATCTGTGTTTCATCATCATC	rev		BsaI, specific overhang
RB143	gatcGGTCTCAAACAgtATGTACCCATACGATGTTCCAGATTACGCTTATCCTTATGACGTGCCTGACTAT	fwd	Cloning of pGEMT-HA3 GreenGate module (oligo annealing)	BsaI, specific overhang, to stay in frame
RB144	gatcGGTCTCAAGCCAGCGTAATCTGGAACATCGTATGGGTATGCATAGTCAGGCACGTCATAAGGA	rev		BsaI, specific overhang
RB350	gatcGGTCTCAGGCTgtAAAGTTGGACATCCTTGCTTT	fwd	Cloning of pGEMT-DRH1gen-C1 module	BsaI, specific overhang, to stay in frame
RB364	gatcGGTCTCACCATAGCGTAATCTGGAACATCGTATGGGTACATAGCAAAGACTTCTGCAACATG	rev		BsaI, specific overhang
RB365	gatcGGTCTCAATGGCTGCTACCGCTGCT	fwd	Cloning of pGEMT-DRH1gen-C2 modules	BsaI, specific overhang
RB366	gatcGGTCTCAGGTGCACCACCATACAAAC	rev		BsaI, specific overhang
RB367	gatcGGTCTCACACCAAAGGGCCCTCAGT	fwd	Cloning of pGEMT-DRH1gen-C3 module	BsaI, specific overhang
RB355	gatcGGTCTCACTGACTTTTTCTAATGTTCATTTTTATTT	rev		BsaI, specific overhang
RB177	attgAGTGGACCGCCTTATTCGAA	fwd	sgRNA against DRH1 (exon 3, 100 AA downstream of ATG)	did not work
RB178	aaacTTCGAATAAGGCGGTCCACT	rev		did not work
RB181	attgAGTATGGTAGGGGCAGTGAT	fwd	sgRNA against RH46 (exon 2, 80 AA downstream of ATG)
RB182	aaacATCACTGCCCCTACCATACT	rev
RB185	GATCTCTAGAATGGCTGCTACTGCTTCTG	fwd	Cloning of pBinAR-RH46-I and pBinAR-RH46-II CDS	XbaI
RB186	GATCGTCGACTTATCTATTTTTCATCATCATCG	rev		SalI
RB189	GATCTCTAGAATGAGTCGCTACGATAGCC	fwd	Cloning of pBinAR-RH20 CDS	XbaI
RB190	GATCGTCGACTCAGCTCCACCCTCTTCTG	rev		SalI
RB191	GATCTCTAGAATGAGCTCGTATGATCGTAG	fwd	Cloning of pBinAR-RH30 CDS	XbaI
RB192	GATCGTCGACTTACCAAGTCCTCTTTCCAC	rev		SalI
RB248	GATCTCTAGAATGTACCCATACGATGTTCCAGATTACGCTGCTGCTACTGCTTCTG	fwd	Cloning of pBinAR-HA-RH46-I and pBinAR-HA-RH46-II CDS	XbaI, HA tag
RB186	GATCGTCGACTTATCTATTTTTCATCATCATCG	rev		SalI
RB249	GATCTCTAGAATGTACCCATACGATGTTCCAGATTACGCTAGCTCGTATGATCGTAG	fwd	Cloning of pBinAR-HA-RH30 CDS	XbaI, HA tag
RB192	GATCGTCGACTTACCAAGTCCTCTTTCCAC	rev		SalI
RB250	GATCTCTAGAATGTACCCATACGATGTTCCAGATTACGCTATGAGTCGCTACGATAGCC	fwd	Cloning of pBinAR-HA-RH20 CDS	XbaI, HA tag
RB190	GATCGTCGACTCAGCTCCACCCTCTTCTG	rev		SalI
AWTU302	ATGCGGTACCATGTACCCATACGATGTTCCAGATTACGCTTATCCTTATGACGTGCCTGACTATGCA	fwd	Generation of pBinAR-START-HA3 (oligo annealing)	KpnI, start codon
AWTU303	ATGCGGATCCAGCGTAATCTGGAACATCGTATGGGTATGCATAGTCAGGCACGTCATAAGGATA	rev		BamHI
RB282	GATCGGATCCGCTGCTACCGCTGCTGC	fwd	Cloning of pBinAR-HA3-DRH1-I, pBinAR-HA3-DRH1-II CDS and helicase domain mutants	BamHI
RB42	GATCTCTAGATCATCTGTGTTTCATCATCATC	rev		XbaI
MR1	GATCGGTACCATGTACCCATACGATGTTCCAGATTACGCTATGGCTGCTACCGCTGCT	fwd	Cloning of HA-rh14 DRH1 CDS	KpnI, HA tag
RB363	GATCTCTAGATCAGCGGCTTATTCCCAAC	rev		XbaI
MR1	GATCGGTACCATGTACCCATACGATGTTCCAGATTACGCTATGGCTGCTACCGCTGCT	fwd	Cloning of pBinAR-DRH1ΔRGG	KpnI, HA tag
RB418	AAAATCTAGATTATGTAGCCATTTCGCGGATC	rev		XbaI, stop codon
RB419	AAAATCTAGAATGTACCCATACGAT	fwd	Cloning of RH30 fragment for RH30-RGG overlap PCR	XbaI
RB420	CATTCCCCCACCACCACGGACTAGTGCGGAGAGAGTA	rev
RB421	CGTGGTGGTGGGGGAATG	fwd	Cloning of DRH1 RGG fragment for RH30-RGG and RH20-RGG overlap PCRs
RB422	TTTTGTCGACTCATCTGTGTTTCATCATCATC	rev		SalI
RB423	AAAATCTAGAATGTACCCATACGATG	fwd	Cloning of RH20 fragment for RH20-RGG overlap PCR	XbaI
RB424	CATTCCCCCACCACCACGACCCATTGAAGCCAATTCGG	rev
RB419	AAAATCTAGAATGTACCCATACGAT	fwd	Overlap PCR for RH30-RGG insert	XbaI
RB422	TTTTGTCGACTCATCTGTGTTTCATCATCATC	rev		SalI
RB423	AAAATCTAGAATGTACCCATACGATG	fwd	Overlap PCR for RH20-RGG insert	XbaI
RB422	TTTTGTCGACTCATCTGTGTTTCATCATCATC	rev		SalI
RB100	CTGGGAGGAGCCAATGTCGTTGGACTGCCACTTCTTTGAGGTCCT	fwd	PCR mutagenesis primer to generate DRH1gen-DM1-EGFP	DM1, template: DRH1gen-EGFP
RB101	AGGACCTCAAAGAAGTGGCAGTCCAACGACATTGGCTCCTCCCAG	rev
RB102	TGCTCCTGGGAGGAGCCAATTAGCGTGGACTGCCACTTCTTTGAG	fwd	PCR mutagenesis primer to generate DRH1gen-DM2-EGFP	DM2, template: DRH1gen-DM1-EGFP
RB103	CTCAAAGAAGTGGCAGTCCACGCTAATTGGCTCCTCCCAGGAGCA	rev
RB104	TTTTTTCCGAGCAGCGATGTTTGCTCCTGGGAGGAGCCAAT	fwd	PCR mutagenesis primer to generate DRH1gen-CM1-EGFP (first strand)	CM1, template: DRH1gen-EGFP
RB105	ACATCGCTGCTCGGAAAAAAAGAGAAAAGGGTGCGTATGGC	rev
RB106	AATGTCGTTGCTCTGCCACTTCTTTGAGGTCCTTGCAAATT	fwd	PCR mutagenesis primer to generate DRH1gen-CM1-EGFP (second strand)
RB107	AGTGGCAGAGCAACGACATTGGCTCCTCCCAGGAGCAAACA	rev
RB108	TCCGAGCATGCTGGTTTGCTCCTGGGAGGAGCCAATTAGCG	fwd	PCR mutagenesis primer to generate DRH1gen-CM2-EGFP (first strand)	CM2, template: DRH1gen-CM1-EGFP
RB109	GAGCAAACCAGCATGCTCGGAAAAAAAGAGAAAAGGGTGCG	rev
RB110	GAGCCAATTAGCGTGCTCTGCCACTTCTTTGAGGTCCTTGC	fwd	PCR mutagenesis primer to generate DRH1gen-CM2-EGFP (second strand)
RB111	GCAGAGCACGCTAATTGGCTCCTCCCAGGAGCAAACCAGCA	rev
RB218	GAGCCAATTAGCGACACTGTGCCACTTCTTTGAGGTCCTTG	fwd	PCR mutagenesis primer to generate DRH1gen-DM3-EGFP	DM3, template: DRH1gen-EGFP
RB219	CACAGTGTCGCTAATTGGCTCCTCCCAGGAGCAAACATCGC	rev
RB220	TCCCAGGTTGCTGGTTTGCTCCTGGGAGGAGCCAATTAGCG	fwd	PCR mutagenesis primer to generate DRH1gen-CM3-EGFP	CM3, template: DRH1gen-DM3-EGFP
RB221	GAGCAAACCAGCAACCTGGGAAAAAAAGAGAAAAGGGTGCG	rev
RB137	TTGGAATCCTGAGACTAATGTTACTCAGTAC	fwd	PCR mutagenesis primer to remove internal BsaI site 1 from DRH1 sequence	mutation
RB138	GTACTGAGTAACATTAGTCTCAGGATTCCAA	rev
RB139	AGGTTAGAGCAGATCTTGCGTTCTCAGGAACCAGGCTCAAA	fwd	PCR mutagenesis primer to remove internal BsaI site 2 from DRH1 sequence	mutation
RB140	TTTGAGCCTGGTTCCTGAGAACGCAAGATCTGCTCTAACCT	rev
RB278	GCTCGGGAAATACTTTGGGTTACTTGATTCCTGGATTTTTG	fwd	PCR mutagenesis primer to generate DRH1-K208N mutation	mutation
RB279	ACCCAAAGTATTTCCCGAGCCAGTTTTAGCAATGGCTACTA	rev
RB280	CTTGTGCTAAATGAGGCAGATAGAATGTTGGACATGGGTTT	fwd	PCR mutagenesis primer to generate DRH1-D311N mutation	mutation
RB281	CTGCCTCATTTAGCACAAGATAAGATATCTGACGCAGACTA	rev

### Sheet: Genotyping
Oligos for genotyping
Name	Sequence	fwd/rev	Purpose	Comments
BL63	ATATCGTGGTTGCAACTCCTG	fwd	Genotyping of rh14 (SALK_073018), WT allele
BL64	TACCTCTGCCACCATAACCAG	rev
BL64	TACCTCTGCCACCATAACCAG	fwd	Genotyping of rh14 (SALK_073018), T-DNA allele
AW92	TGGTTCACGTAGTGGGCCATCG	rev		binds T-DNA left border
RB196	AATCCAGATCTGTGACTCGA	fwd	Genotyping of rh46 plants (DRH1 primers)
RB197	ATAAAAACGAGGGTGATTGTTA	rev
RB198	TGTTCTTCCAGGAATTTGGTA	fwd	Genotyping of rh46 plants (RH46 primers)
RB199	GGATGCAACTAATTCTGTGTG	rev
RB229	TGCTGAAGGGATGGGAAC	fwd	Genotyping of rh46 plants (off-target, AT2G19120)
RB230	ACTCGATATTCACTTTTCTCCG	rev
RB231	TTCTCCTTCCTGCATCCAC	fwd	Genotyping of rh46 plants (off-target, AT4G35987)
RB232	ACCTGGAAAACAACGACAG	rev
RB233	AAAGAAGTCGTTGGCGATC	fwd	Genotyping of rh46 plants (off-target, intergenic locus 3:-22563166)
RB234	GTTATGCGATGTACCGTGG	rev
GeneRacer Oligo dT	GCTGTCAACGATACGCTACGTAACGGCATGACAGTGTTTTTTTTTTTTTTTTTT	rev	Primer for reverse transcription of RNA for 3' RACE	from GeneRacer Kit (Invitrogen)
RB360	ACAGAGGAGGTTAGAGCAGAT	fwd	first (nested) PCR for 3' RACE of DRH1 transcript in rh14 plants
GeneRacer 3' Nested Primer	CGCTACGTAACGGCATGACAGTG	rev		from GeneRacer Kit (Invitrogen)
RB359	AACCCTGCTCAAGTCAACATT	fwd	second PCR for 3' RACE of DRH1 transcript in rh14 plants
GeneRacer 3' Primer	GCTGTCAACGATACGCTACGTAACG	rev		from GeneRacer Kit (Invitrogen)

### Sheet: RT-PCR
Oligos for quantitative PCR
Name	Sequence	fwd/rev	Purpose	Locus
DNA28	GGTAATAACTGCATCTAAAGACAGAGTTCC	fwd	PP2A catalytic subunit (reference gene)	AT1G13320
DNA29	CCACAACCGCTTGGTCG	rev
RB168	GCTCTTCCGTTCAGGTTCA	fwd	DRH1 total transcript (endo- and transgene)	AT3G01540
RB169	CACTCCTGCCACCCTCAG	rev
MR13	ACTCTTGAATATCAAATCAGAAG	fwd	total endogenous DRH1 transcript	AT3G01540
RB174	GGGCTTGGGAAGAGTATGAT	rev
MR14	CATGAAATTACTGTCAGTGGG	fwd	DRH1 cd variant	AT3G01540
RB167	CCTGCACTGAGTACCTCC	rev
RB172	TGGGAGGAGCCAATGTCGTA	fwd	DRH1 non-coding (CE, alt3 and IR)	AT3G01540
RB173	CTTGGATGATTTGGGAAGCC	rev
RB214	TTCAACAGAGCTCCACCACC	fwd	DRH1 transgene (OE lines)	AT3G01540
RB215	ACAGGGAATGAAGGTAAAGG	rev
RB251	AACTGGAAGAGCTGGAGC	fwd	RH46 total transcript	AT5G14610
RB252	CTGTGGAGGAACTTTCTGGT	rev
RB255	GCTTCTGCGGGAGGTATAC	fwd	RH46 cd variant	AT5G14610
RB256	CCGAGCCTGTTTTAGCAATG	rev
RB283	CTCTTGGAGGAGCTAATGTC	fwd	RH46 CE variant	AT5G14610
RB285	GTGGATCCGTTGGAGATG	rev
AWRT1	CTGCTGCCCGACAACCA	fwd	EGFP (total reporter transcript)
AWRT2	GAACTCCAGCAGGACCATGTG	rev
Oligos for RT and Co-amplification
Name	Sequence	fwd/rev	Purpose	Locus
AWTU7	TTTTTTTTTTTTTTTTTTTT	rev	oligodT primer for reverse transcription
GeneRacer Oligo dT	GCTGTCAACGATACGCTACGTAACGGCATGACAGTGTTTTTTTTTTTTTTTTTT	rev	Primer for reverse transcription of RNA for 3' RACE
AWTU522	CCCGCCGTCATGAAATTAC	fwd	Co-amplification of endogenous DRH1	AT3G01540
AWTU523	TGGAGTTGGAGCAGAGAAAC	rev
AWTU524	ATGAATTGTCCCCAGAGGC	fwd	Co-amplification of endogenous RH46	AT5G14610
AWTU525	ATTGGAGATGGAGCTGAGAA	rev
AWTU522	CCCGCCGTCATGAAATTAC	fwd	Co-amplification of DRH1 reporter	AT3G01540
AWHD153	TGAACTTCAGGGTCAGCTTG	rev
RB381	TGTTCCAGATTACGCTATGG	fwd	Co-amplification of pUBQ:DRH1gen constructs	AT3G01540
AWTU523	TGGAGTTGGAGCAGAGAAAC	rev
RB382	CAGAAGTCTTTGCTATGGCT	fwd	Co-amplification of endogenous DRH1 in pUBQ:DRH1gen lines	AT3G01540
AWTU523	TGGAGTTGGAGCAGAGAAAC	rev
RB396	CGCGTATTTGTATCCAGTG	fwd	Co-amplification of DAS gene	AT2G04050
RB397	CGGCATGTGAAGAGAAGTG	rev
RB398	AATCTATGGCGTCTTCTCC	fwd	Co-amplification of VCS	AT3G13300
RB399	ATTGTTAAGGAGAGCGAGG	rev
RB400	AATTCTGGCATTGTTCTTGG	fwd	Co-amplification of IMS2	AT5G23020
RB401	ACAACAGCGGAAATCTGAG	rev
RB402	ATGCTCTCACGTTGCTTC	fwd	Co-amplification of EFR	AT5G20480
RB403	TGTATTGATGGTTGGCCTC	rev
RB404	TGGAAAGCTGGTCTGAAGG	fwd	Co-amplification of NRG1.1	AT5G66900
RB405	AACCGTCTTCGTGCTCAT	rev
RB406	CTGGACCAAGCTGTTGAC	fwd	Co-amplification of YSL3	AT5G53550
RB407	TTCCAGGCTCTTTCGTGC	rev
RB408	GGTTTCTTGGAGTAATGGTCG	fwd	Co-amplification of HSFA2	AT2G26150
RB409	ATTCTGCAAACCCATGTTCC	rev
RB410	TGACGGACCAACGAATCC	fwd	Co-amplification of NAPRT2	AT2G23420
RB411	GGCAAACACTCTTGAACG	rev
RB412	CTGGAGACTAGTGATGCTTG	fwd	Co-amplification of PHYE	AT4G18130
RB413	CACCATTGAGAGGCAGAG	rev
RB414	CAACACTTGGAACAGACC	fwd	Co-amplification of MUSE13	AT1G04300
RB415	TGTCTGAGTTAATGGTGAAGG	rev
RB416	ATGCACTGAGGAAGGAGC	fwd	Co-amplification of YAO	AT4G05410
RB417	AACCATTACCAGCTCCAG	rev
