## Supplemental Data 6 for "A structured RNA balances DEAD-box RNA helicase function in plant alternative splicing control"

### Sheet: GreenGate
Entry modules
Construct	Identity	Module	Template	Vector	Origin
pGEMT-HA3	3xHA tag	N-tag	oligo annealing	pGEM-T	this study
pGGCRB01	DRH1-I CDS	CDS	cDNA	pGGC000	this study
pGGCRB02	DRH1-II CDS	CDS	cDNA	pGGC000	this study
pGEMT-DRH1gen-C1	DRH1 5' genomic region with single HA tag before the start codon	CDS (partial)	DRH1gen-EGFP	pGEM-T	this study
pGEMT-DRH1gen-C2-WT	DRH1 genomic region from start codon to exon 6 with WT DEAD motif	CDS (partial)	DRH1gen-EGFP	pGEM-T	this study
pGEMT-DRH1gen-C2-DM2	DRH1 genomic region from start codon to exon 6 with disruptive mutation in DEAD motif	CDS (partial)	DRH1gen-DM2-EGFP	pGEM-T	this study
pGEMT-DRH1gen-C2-CM2	DRH1 genomic region from start codon to exon 6 with compensatory mutation in DEAD motif	CDS (partial)	DRH1gen-CM2-EGFP	pGEM-T	this study
pGEMT-DRH1gen-C3	DRH1 3' genomic region from exon 6 to end	CDS (partial)	gDNA	pGEM-T	this study
Intermediate modules
Construct	Identity	Origin
pGGMTW01 (Estradiol inducer cassette)		Saile et al., 2023
pGGA006	UBQ10 promoter	Lampropoulos et al., 2013
pGGB003	N-tag dummy	Lampropoulos et al., 2013
pGGC124	CDS of chimeric transcription factor XVE	Saile et al., 2023
pGGD002	C-tag dummy	Lampropoulos et al., 2013
pGGE009	UBQ10 terminator	Lampropoulos et al., 2013
pGGG004	250 bp FH adapter to combine two expression cassettes	provided by RG Lohmann, Heidelberg
pGGM000	intermediate vector	Lampropoulos et al., 2013
pGGNRB02 (Estradiol-inducible DRH1-I expression cassette)
pGGG005	250 bp HA adapter to combine two expression cassettes	provided by RG Lohmann, Heidelberg
pGGA044	Olex TATA promoter, activated by XVE-Est system	provided by RG Lohmann, Heidelberg
pGEMT-HA3	N-teminal triple HA tag	this study
pGGCRB01	DRH1-I CDS	this study
pGGD002	C-tag dummy	Lampropoulos et al., 2013
pGGE001	RBCS terminator	Lampropoulos et al., 2013
pGGF008	Basta resistance cassette (pNOS:BastaR:tNOS)	provided by RG Lohmann, Heidelberg
pGGN000	intermediate vector	Lampropoulos et al., 2013
pGGNRB03 (Estradiol-inducible DRH1-II expression cassette)
pGGG005	250 bp HA adapter to combine two expression cassettes	provided by RG Lohmann, Heidelberg
pGGA044	Olex TATA promoter, activated by XVE-Est system	provided by RG Lohmann, Heidelberg
pGEMT-HA3	N-teminal triple HA tag	this study
pGGCRB02	DRH1-II CDS	this study
pGGD002	C-tag dummy	Lampropoulos et al., 2013
pGGE001	RBCS terminator	Lampropoulos et al., 2013
pGGF008	Basta resistance cassette (pNOS:BastaR:tNOS)	provided by RG Lohmann, Heidelberg
pGGN000	intermediate vector	Lampropoulos et al., 2013
Destination modules
Construct	Identity	Origin
pGGZRB06 (Estradiol-inducible DRH1-I overexpression construct)
pGGMTW01	Estradiol inducer cassette	Saile et al., 2023
pGGNRB02	Estradiol-inducible DRH1-I overexpression cassette	this study
pGGZ003	destination vector	Lampropoulos et al., 2013
pGGZRB07 (Estradiol-inducible DRH1-II overexpression construct)
pGGMTW01	Estradiol inducer cassette	Saile et al., 2023
pGGNRB03	Estradiol-inducible DRH1-II overexpression cassette	this study
pGGZ003	destination vector	Lampropoulos et al., 2013
pGGZRB10 (constitutive DRH1 genomic construct with WT DEAD motif)
pGGA006	UBQ10 promoter	Lampropoulos et al., 2013
pGGB003	N-tag dummy	Lampropoulos et al., 2013
pGEMT-DRH1gen-C1	DRH1 genomic region with single HA tag before the start codon	this study
pGEMT-DRH1gen-C2-WT	DRH1 5 genomic region from start codon to exon 6 with WT DEAD motif	this study
pGEMT-DRH1gen-C3	DRH1 3' genomic region from exon 6 to end	this study
pGGD002	C-tag dummy	Lampropoulos et al., 2013
pGGE001	RBCS terminator	Lampropoulos et al., 2013
pGGF008	Basta resistance cassette (pNOS:BastaR:tNOS)	provided by RG Lohmann, Heidelberg
pGGZ003	destination vector	Lampropoulos et al., 2013
pGGZRB11 (constitutive DRH1 genomic construct with 10 nt disruptive mutation in DEAD motif)
pGGA006	UBQ10 promoter	Lampropoulos et al., 2013
pGGB003	N-tag dummy	Lampropoulos et al., 2013
pGEMT-DRH1gen-C1	DRH1 genomic region with single HA tag before the start codon	this study
pGEMT-DRH1gen-C2-DM2	DRH1 5 genomic region from start codon to exon 6 with 10 nt disruptive mutation in DEAD motif	this study
pGEMT-DRH1gen-C3	DRH1 3' genomic region from exon 6 to end	this study
pGGD002	C-tag dummy	Lampropoulos et al., 2013
pGGE001	RBCS terminator	Lampropoulos et al., 2013
pGGF008	Basta resistance cassette (pNOS:BastaR:tNOS)	provided by RG Lohmann, Heidelberg
pGGZ003	destination vector	Lampropoulos et al., 2013
pGGZRB12 (constitutive DRH1 genomic construct with 10 nt compensatory mutation in DEAD motif)
pGGA006	UBQ10 promoter	Lampropoulos et al., 2013
pGGB003	N-tag dummy	Lampropoulos et al., 2013
pGEMT-DRH1gen-C1	DRH1 genomic region with single HA tag before the start codon	this study
pGEMT-DRH1gen-C2-CM2	DRH1 5 genomic region from start codon to exon 6 with 10 nt compensatory mutation in DEAD motif	this study
pGEMT-DRH1gen-C3	DRH1 3' genomic region from exon 6 to end	this study
pGGD002	C-tag dummy	Lampropoulos et al., 2013
pGGE001	RBCS terminator	Lampropoulos et al., 2013
pGGF008	Basta resistance cassette (pNOS:BastaR:tNOS)	provided by RG Lohmann, Heidelberg
pGGZ003	destination vector	Lampropoulos et al., 2013

### Sheet: restriction-based
Construct	Locus	Description	Experiments	Template	Vector	Tag
DRH1gen-EGFP	AT3G01540	DRH1 WT reporter	Fig. 2, 3b-c, 4; SFig. 1, 2a-e	genomic DNA	pBinAR	C-terminal EGFP
DRH1gen-DM1-EGFP	AT3G01540	DRH1 reporter with disruptive mutation of DEAD motif (5 nt)	Fig. 3b-c, SFig. 2a-e	genomic DNA	pBinAR	C-terminal EGFP
DRH1gen-DM2-EGFP	AT3G01540	DRH1 reporter with disruptive mutation of DEAD motif (10 nt)	Fig. 3b-c, SFig. 2a-e	genomic DNA	pBinAR	C-terminal EGFP
DRH1gen-DM3-EGFP	AT3G01540	DRH1 reporter with disruptive mutation of DEAD motif (5 nt)	Fig. 3b-c, SFig. 2a-e	genomic DNA	pBinAR	C-terminal EGFP
DRH1gen-CM1-EGFP	AT3G01540	DRH1 reporter with compensatory mutation of DEAD motif (5 nt)	Fig. 3b-c, SFig. 2a-e	genomic DNA	pBinAR	C-terminal EGFP
DRH1gen-CM2-EGFP	AT3G01540	DRH1 reporter with compensatory mutation of DEAD motif (10 nt)	Fig. 3b-c, SFig. 2a-e	genomic DNA	pBinAR	C-terminal EGFP
DRH1gen-CM3-EGFP	AT3G01540	DRH1 reporter with compensatory mutation of DEAD motif (5 nt)	Fig. 3b-c, SFig. 2a-e	genomic DNA	pBinAR	C-terminal EGFP
HA-DRH1-I CDS	AT3G01540	35S:HA-DRH1-I expression construct	leaf infiltrations (Fig. 2b-c, Fig. 4, SFig. 2c-e), constitutive overexpression (SFig. 8a-b)	cDNA	pBinAR	N-terminal single HA
HA-DRH1-II CDS	AT3G01540	35S:HA-DRH1-II expression construct	leaf infiltrations (Fig. 2b-c, Fig. 4, SFig. 2c-e), constitutive overexpression (SFig. 8a-b)	cDNA	pBinAR	N-terminal single HA
RH46-I CDS	AT5G14610	35S:RH46-I expression construct	leaf infiltrations (Fig. 4a-c, SFig. 3a-b)	cDNA	pBinAR	none
RH46-II CDS	AT5G14610	35S:RH46-II expression construct	leaf infiltrations (Fig. 4a-c, SFig. 3a-b)	cDNA	pBinAR	none
RH30 CDS	AT5G63120	35S:RH30 expression construct	leaf infiltrations (Fig. 4a-c, SFig. 3a-b)	cDNA	pBinAR	none
RH20 CDS	AT1G55150	35S:RH20 expression construct	leaf infiltrations (Fig. 4a-c, SFig. 3a-b)	cDNA	pBinAR	none
HA-RH46-I CDS	AT5G14610	35S:HA-RH46-I expression construct	Fig. 4d	cDNA	pBinAR	N-terminal single HA
HA-RH46-II CDS	AT5G14610	35S:HA-RH46-II expression construct	Fig. 4d	cDNA	pBinAR	N-terminal single HA
HA-RH30 CDS	AT5G63120	35S:HA-RH30 expression construct	Fig. 4d, f; SFig. 3c	cDNA	pBinAR	N-terminal single HA
HA-RH20 CDS	AT1G55150	35S:HA-RH20 expression construct	Fig. 4d, f; SFig. 3c	cDNA	pBinAR	N-terminal single HA
pBinAR-START-HA3	-	Vector with integrated N-terminal triple HA tag		oligo annealing	pBinAR
HA3-DRH1-I CDS	AT3G01540	35S:HA3-DRH1-I expression construct	leaf infiltrations with helicase domain mutants (Fig. 2d, SFig. 1)	cDNA	pBinAR-START-HA3	N-terminal triple HA
HA3-DRH1-II CDS	AT3G01540	35S:HA3-DRH1-II expression construct	leaf infiltrations with helicase domain mutants (Fig. 2d, SFig. 1)	cDNA	pBinAR-START-HA3	N-terminal triple HA
HA3-DRH1-I-K208N	AT3G01540	35S:HA3-DRH1-I expression construct with K208N mutation	leaf infiltrations with helicase domain mutants (Fig. 2d, SFig. 1)	cDNA	pBinAR-START-HA3	N-terminal triple HA
HA3-DRH1-II-K208N	AT3G01540	35S:HA3-DRH1-II expression construct with K208N mutation	leaf infiltrations with helicase domain mutants (Fig. 2d, SFig. 1)	cDNA	pBinAR-START-HA3	N-terminal triple HA
HA3-DRH1-I-D311N	AT3G01540	35S:HA3-DRH1-I expression construct with D311N mutation	leaf infiltrations with helicase domain mutants (Fig. 2d, SFig. 1)	cDNA	pBinAR-START-HA3	N-terminal triple HA
HA3-DRH1-II-D311N	AT3G01540	35S:HA3-DRH1-II expression construct with D311N mutation	leaf infiltrations with helicase domain mutants (Fig. 2d, SFig. 1)	cDNA	pBinAR-START-HA3	N-terminal triple HA
HA-rh14 DRH1 CDS	AT3G01540	DRH1 CDS construct as expressed in rh14 mutant (SALK_073018)	Fig. 5a-c	cDNA	pBinAR	N-terminal single HA
HA-DRH1ΔRGG	AT3G01540	35S:HA-DRH1 CDS construct lacking C-terminal RGG domain	Fig. 4f	cDNA	pBinAR	N-terminal single HA
HA-RH30-RGG	AT5G63120	35S:HA-RH30 CDS construct with C-terminal domain of DRH1	Fig. 4f	cDNA	pBinAR	N-terminal single HA
HA-RH20-RGG	AT1G55150	35S:HA-RH20 construct with C-terminal domain of DRH1	Fig. 4f	cDNA	pBinAR	N-terminal single HA
